# The transcriptional regulator EarA and intergenic terminator sequences modulate archaellation in *Pyrococcus furiosus*

**DOI:** 10.1101/2023.06.15.545098

**Authors:** Richard Stöckl, Laura Nißl, Robert Reichelt, Reinhard Rachel, Dina Grohmann, Felix Grünberger

**Affiliations:** Institute of Microbiology and Archaea Centre, Faculty for Biology and Preclinical Medicine, University of Regensburg, Regensburg, Germany; Centre for Electron Microscopy, Faculty for Biology and Preclinical Medicine, University of Regensburg, Regensburg, Germany

**Keywords:** Archaea, Archaellum, transcriptomics, EarA, *Thermococcales*, single-molecule sequencing, transcriptional regulator

## Abstract

The regulation of archaellation, the formation of archaeal flagella-like appendages called archaella, is crucial for the motility, adhesion, and survival of archaeal organisms. Although the heavily archaellated and highly motile *Pyrococcus furiosus* is a key model organism for understanding the production and function of archaella in Euryarchaea, the transcriptional regulation of archaellum assembly is so far unknown. Here we show that the transcription factor EarA is the master regulator of the archaellum (*arl*) operon transcription, which is further modulated by intergenic transcription termination signals. *EarA* deletion or overexpression strains demonstrate that EarA is essential for archaellation in *P. furiosus* and governs the degree of archaellation. Providing a single-molecule update on the transcriptional landscape of the *arl* operon in *P. furiosus*, we identify sequence motifs for EarA binding upstream of the *arl* operon and intergenic terminator sequences as critical elements for fine-tuning the expression of the multicistronic *arl* cluster. Furthermore, transcriptome re-analysis across different *Thermococcales* species demonstrated a heterogeneous production of major archaellins, suggesting a more diverse composition of archaella than previously recognized. Overall, our study provides novel insights into the transcriptional regulation of archaellation and highlights the essential role of EarA in *Pyrococcus furiosus*. These findings advance our understanding of the mechanisms governing archaellation and have implications for the functional diversity of archaella.
