## Supplementary Table 1 for "The transcriptional regulator EarA and intergenic terminator sequences modulate archaellation in *Pyrococcus furiosus*"

### Sheet: P. furiosus strains
Supplementary Table 1: Used strains, plasmids, primer sequences, and antibodies
Designation	Name	Description	Reference/Source
MURPf37	Parental strain	P. furiosus strain with a markerless deletion of genes pdaD and PFDSM3638_09820	Grünberger et al., 2021
MURPf52	Parental wildtype strain	P. furiosus strain with a markerless deletion of genes pdaD and PFDSM3638_09820 and harboring the plasmid pMUR310 for restoring wild type growth properties (= growth without agmatine sulfate and I+G)	Grünberger et al., 2021
MURPf76	Parental ΔearA strain	P. furiosus strain with a markerless deletion of genes pdaD, PFDSM3638_09820 and earA	this work
MURPf79	ΔearA strain	P. furiosus strain with a markerless deletion of genes pdaD, PFDSM3638_09820 and earA and harboring the plasmid pMUR310 for restoring wild type growth properties	this work
MURPf77	ΔearA strain recovery	P. furiosus strain with a markerless deletion of genes pdaD, PFDSM3638_09820 and earA and harboring the plasmid pMUR458 for restoring wild type growth properties and expressing EarA under control of its native promoter in trans	this work
MURPf78	ΔearA strain overexpression	P. furiosus strain with a markerless deletion of genes pdaD, PFDSM3638_09820 and earA and harboring the plasmid pMUR445 for restoring wild type growth properties and overexpressing EarA under control of the gdh promoter in trans	this work

### Sheet: Plasmids
Supplementary Table 1: Used strains, plasmids, primer sequences, and antibodies
Designation	Description	Reference/Source
pMUR310	P. furiosus - E. coli shuttle vector harboring genes pdaD and PFDSM3638_09820 for complementation of genomic deletions	Grünberger et al., 2020
pMUR443	pUC19 derivate for single-cross-over deletion of the earA gene including promoter region harboring the upstream and downstream flanking regions of the P. furiosus earA gene and a two-gene resistance cassette	This work
pMUR444	P. furiosus - E. coli shuttle vector harboring genes pdaD and PFDSM3638_09820 for complementation of genomic deletions and the earA gene sequence under control of the constitutive promoter of theTko gdh gene	This work
pMUR445	P. furiosus - E. coli shuttle vector harboring genes pdaD and PFDSM3638_09820 for complementation of genomic deletions and the earA gene sequence fused with a C-terminal StrepII-tag sequence under control of the constitutive promoter of theTko gdh gene	This work
pMUR458	P. furiosus - E. coli shuttle vector harboring genes pdaD and PFDSM3638_09820 for complementation of genomic deletions and the earA gene sequence fused with a C-terminal StrepII-tag sequence under control of the earA gene native promoter	This work

### Sheet: Primers
Supplementary Table 1: Used strains, plasmids, primer sequences, and antibodies
Description	Sequence (5´to 3´)	modification	amplified DNA
0340upAscIFW	TGAAGGCGCGCCCAAGTGTTCTCCTATCGAGCTC	NA	earA gene upstream region
0340upFusRW	ACGATCTCCTCTACAAGCCCCACTGGAGCATCCCTCCA	NA	earA gene upstream region
0340doFW	GGGCTTGTAGAGGAGATCG	NA	earA gene downstream region
0340doNotIRW	TAGGAGCGGCCGCAGAACATGGGGATGATTGG	NA	earA gene downstream region
RPA_pYS13_GA_F	CCGGCTGGCGCCAAGCTTCTCTGCAGGATATCCTTCTCGCTGAGGGCATTTCATCATTTT	NA	Tko gdh promoter
pYS13_GA-R	GCGGCCGCCCTGCAGGGGCGCGCCGTCATAGCTGTTTCCTGTGTGAAATTGTTATCC	NA	Tko gdh promoter
PYS14_GA_F	TGAAATCTTTTTTAGCACTTTTCTTTTTCCTTAAATTTTCGC	NA	Pfu hypA1 terminator region Pfu overexpression plasmid backbone
pYS13_RPA_GA_R	GTTTAATCTGCGGTGTTTTGTAGGAAGATATCACCCTAGAAAAAGATAAGCCTCATAGTT	NA	Pfu hypA1 terminator region
pYS14Expgdh_F	TCATACCACCTCATTTCGGTAATCTGCGAG	NA	Pfu overexpression plasmid backbone
flaaktivGAp914F	CTCGCAGATTACCGAAATGAGGTGGTATGAATGCCACCAATAATCGACCCACACATC	NA	Pfu earA gene
flaaktivgap914r	TAAGGAAAAAGAAAAGTGCTAAAAAAGATTTCACATAAATTTCCTGTAGTACGTTTGGTAGTC	NA	Pfu earA gene
flaakstrp14R	CTTCTCGAACTGTGGGTGAGACCATGCAGACATAAATTTCCTGTAGTACGTTTGGTAGTC	5´ phosphate	Pfu overexpression plasmid backbone
flaaktivpromGAp914F	TGGAGGGATGCTCCAATGCCACCAATAATCGACCCACACATC	NA	Pfu overexpression plasmid backbone
GAp14bbminpromR	TCAGCGAGAAGGATATCCTGC	NA	Pfu overexpression plasmid backbone
p14fusPF0340prom	GCAGGATATCCTTCTCGCTGATTCTCTCTTCAAGAAATTCG	NA	Pfu earA gene promoter region
034upRW1	CATTGGAGCATCCCTCCA	NA	Pfu earA gene promoter region
Fladup_100fw	ATATCTCCAACGGTTTCGG	NA	PCR-test: Amplification of arlD
Fladdo_100rw	TTGTGTGTTGTTGTATCTCGG	NA	PCR-test: Amplification of arlD
0340do_113rw	CTCTACTTCCTTCTCCTATTTC	NA	PCR-test: Amplifcation of EarA region
0340up_100fw	ATCCTCTTCTCCATGCTC	NA	PCR-test: Amplifcation of EarA region

### Sheet: Antibodies
Supplementary Table 1: Used strains, plasmids, primer sequences, and antibodies
Designation	Description	Source
anti-arlBs	polyclonal rabbit antibody serum derived from immunizations using arlB preperations that were prepared as described in Näther et al., 2006 and Daum et al., 2017	Davids Biotechnologie GmbH
anti-gdh	polyclonal rabbit antibody serum derived from immunizations using recombinantly expressed and purified P. furiosus glutamate dehydrogenase	Davids Biotechnologie GmbH
